# Reporting and Misreporting of Sex Differences in the Biological Sciences

**DOI:** 10.1101/2021.05.28.446238

**Authors:** Yesenia Garcia-Sifuentes, Donna L. Maney

## Abstract

As part of an initiative to improve rigor and reproducibility in biomedical research, the U. S. National Institutes of Health now requires the consideration of sex as a biological variable in preclinical studies. This new policy has been interpreted by some as a call to compare males and females with each other. Researchers testing for sex differences may not be trained to do so, however, increasing risk for misinterpretation of results. Using a list of recently published articles curated by Woitowich et al. (eLife, 2020; 9:e56344), we examined reports of sex differences and non-differences across nine biological disciplines. Sex differences were claimed in the majority of the 147 articles we analyzed; however, statistical evidence supporting those differences was often missing. For example, when a sex-specific effect of a manipulation was claimed, authors usually had not tested statistically whether females and males responded differently. Thus, sex-specific effects may be over-reported. In contrast, we also encountered practices that could mask sex differences, such as pooling the sexes without first testing for a difference. Our findings support the need for continuing efforts to train researchers how to test for and report sex differences in order to promote rigor and reproducibility in biomedical research.
