## Supplemental Tables for "Reporting and Misreporting of Sex Differences in the Biological Sciences"

### Sheet: Table S1
Garcia-Sifuentes & Maney (2021). Reporting and Misreporting of Sex Differences in the Biological Sciences
Table S1. Article were coded into the categories below for each of four questions.
Q1	Were the sexes compared?
a. Sexes not compared
b. Sexes compared; no sex differences found
c. Sex difference found
	c1. Sex difference was a major finding (mentioned in title/abstract)
	c2. Sex difference was not major finding (not mentioned in title/abstract; is elsewhere in paper)
Q2	Did the study have a factorial design?
a. Study did not have a factorial design
	a1. No sex comparisons
	a2. Comparisons of means across sex, prognostic value of sex, etc.
b. Tested for an interaction
	b1. Significant interaction, noted sex difference
	b2. Interaction not significant
		b2.1. Noted non-difference
		b2.2. Claimed sex-specific effect
	b3. ANOVA done but no p values for interactions reported; sex-specific effect claimed
c. Did not test for an interaction
	c1. Did not compare across sex
		c1.1. Claimed sex-specific effect
		c1.2. Claimed sexes responded the same
		c1.3. No sex difference tested for or claimed; no claim of non-difference
	c2. Compared sex within treatment
		c2.1. Claimed sex-specific effect
		c2.2. Reported effect within treatment
		c2.3 Reported sameness (no effect within either treatment)
	c3. Tested for main effects only
		c3.1. Sex difference reported
		c3.2. No sex difference
Q3	Were the sexes pooled?
a. Analyzed sexes separately throughout
b. Included sex as a fixed factor or covariate for at least some analyses but did not pool
c. Pooled, at least for some analyses
	c1. Pooled after finding no difference
		c1.1. No p value given
		c1.2. Gives p value
	c2. Pooled but did not test for a difference
	c3. Pooled after finding a significant difference
Q4	Did the authors use "sex" or "gender"?
sex		used "sex" only
gender		used "gender" only
both		used both terms
neither		used neither term

### Sheet: Table S2
Garcia-Sifuentes & Maney (2021). Reporting and Misreporting of Sex Differences in the Biological Sciences
Table S2. All articles included in the study. Codes are indicated in the "Question" columns. See Table S1 for the explanations of the codes. All codes marked with an asterisk are explained in the "notes" column.
Discipline	No.	Journal	Date of issue (from Woitowich et al., 2020)	species	Question 1	Question 2	Question 3	Question 4	notes
Behavior	1	Animal Behaviour	Volume 147 Pages 1-210 (January 2019)	human	c2	a2	a	both
Behavior	2	Animal Behaviour	Volume 147 Pages 1-210 (January 2019)	chimpanzee	b	a2	b	sex
Behavior	3	Animal Behaviour	Volume 148, February 2019, Pages 1-8	African giant pouched rat	a	a1	a	sex
Behavior	4	Behav Ecol Sociobiol	June 2019, 73:88	rat	c1	b1	b	sex
Behavior	5	Behav Ecol.	Volume 30, Issue 4, July/August 2019	dolphin	c2	c1.1	c3	sex
Behavior	6	Behav Ecol.	Volume 30, Issue 5, September/October	human	c1	b1	a	sex
Behavior	7	Behav Ecol.	Volume 30, Issue 4, July/August 2019	lion	a	a1	a	both*	*Q4: "gender" used for lions
Behavior	8	Animal Cognition	May 2019, Volume 22, Issue 3	raccoon	b	a2	c1.2	sex
Behavior	9	Behav Ecol Sociobiol	February 2019, 73:24	bat	c2	a2	b	sex
Behavior	10	Animal Behaviour	Volume 149, March 2019, Pages 65-75	giraffe	c2	b2.1	b	sex
Behavior	11	Behav Ecol.	Volume 30, Issue 3, May/June 2019	elephant	b	c3.2	b*	sex	*Q3: didn't know sex in some cases
Behavior	12	Animal Cognition	January 2019, Volume 22, Issue 1	dog and wolf	b	c3.2	b	sex
Behavior	13	Behav Ecol.	Epub Online: 03 July 2019	meerkat	c2	a2	b	sex
Behavior	14	Animal Behaviour	Volume 151, May 2019, Pages 9-19	pig	b	b2.1	c2	sex
Behavior	15	Behav Ecol Sociobiol	Volume 73, Issue 5, May 2019	dolphin	c1	c3.1*	b	sex	*Q2: regression with sex as a fixed factor
Behavior	16	Behav Ecol Sociobiol	September 2019, 73:131	vole	c2	c3.2	b	sex
Behavior	17	Behav Ecol.	Volume 30, Issue 5, September/October	mongoose	b	c3.2	c2	sex
Behavior	18	Animal Cognition	May 2019, Volume 22, Issue 3	pig	c2	c3.1	b	both*	*Q4: "gender" used for pigs
Behavior	19	Behav Ecol Sociobiol	Volume 73, Issue 5, May 2019	wild dog	n/a	n/a	n/a	sex	study excluded; males used only to calculate sex ratio
Behavior	20	Animal Behaviour	Volume 151, May 2019, Pages 9-19	ground squirrel	b	c2.3	c1.2	sex
Behavior	21	Behav Ecol.	Volume 30, Issue 2, March/April 2019	European badgers	a	a1	c2	sex
Behavior	22	Behav Ecol Sociobiol	June 2019, 73:88	human	a	a1	c2	sex
Behavior	23	Behav Ecol.	Epub Online: 08 July 2019	human	c2	a2	a	sex	0
Behavior	24	Behav Ecol.	Volume 30, Issue 5, September/October	Tasmanian devils	b	c1.2	a	sex
Behavior	25	Animal Cognition	May 2019, Volume 22, Issue 3	lemur (3 spp)	a	a1	c2	sex
Behavior	26	Animal Behaviour	Volume 151, May 2019, Pages 9-19	red squirrel	b	b2.1	b	sex
Behavior	27	Animal Cognition	January 2019, Volume 22, Issue 1,	cat	a	a1	c2	sex
Behavior	28	Behav Ecol Sociobiol	September 2019, 73:131	lemur	c2	c3.1	c2	sex
Behavior	29	Animal Behaviour	Volume 150, April 2019, Pages 59-68	african striped mouse	c1	b1	b	sex
Behavior	30	Animal Cognition	March 2019, Volume 22, Issue 2,	dogs	b	c3.2	b	sex
Behavior	31	Behav Ecol.	Volume 30, Issue 2, March/April 2019	Barbary macaque	c2	b1	b	sex
Behavior	32	Animal Behaviour	Volume 147 Pages 1-210 (January 2019)	hamster	c2	b1	c1.1	sex
Behavior	33	Animal Cognition	March 2019, Volume 22, Issue 2,	striped field mouse	a*	a1	c2	sex	*Q1 Authors say there was no effect of sex but don't appear to have tested for one
Behavior	34	Behav Ecol.	Volume 30, Issue 4, July/August 2019	Tasmanian devils	c1	c1.1	b	sex
Behavior	35	Animal Cognition	January 2019, Volume 22, Issue 1,	horse	b	c3.2	b	sex
Behavior	36	Behav Ecol.	Volume 30, Issue 5, September/October	colobine monkey (2 spp)	c1	c3.1	b	sex
Behavior	37	Behav Ecol Sociobiol	August 2019, 73:113	chimpanzee	a	a1	b	sex
Behavior	38	Behav Ecol.	Volume 30, Issue 4, July/August 2019	red squirrel	b	c2.3	c1.2	sex
Behavior	39	Animal Behaviour	Volume 150, April 2019, Pages 59-68	longtailed macaque	c2	b2.1	b	sex
Behavior	40	Behav Ecol Sociobiol	June 2019, 73:88	marmot	c1	a2	b	sex
Behavior	41	Animal Behaviour	Volume 149, March 2019, Pages 65-75	spider monkey	c2	c2.2	c3	sex
Behavioral physiology	1	Hormones and Behavior	Volume 109, March 2019	human	c2	b1	b	gender
Behavioral physiology	2	J. Comp Psychol	2019, Volume 133, Issue 2 (May)	dog	c2	a2	b	sex
Behavioral physiology	3	J. Comp Psychol	2019, Volume 133, Issue 1 (Feb)	humans judging baboon faces	n/a	n/a	n/a	both	study excluded; all participants female
Behavioral physiology	4	Hormones and Behavior	Volume 108, February 2019	human	a*	a1	b	sex	*Q1: sex was a covariate only, didn't test for a difference
Behavioral physiology	5	Behavioral Neuroscience	Vol 133(1), Feb, 2024	human	c1	b1	b	sex
Behavioral physiology	6	Hormones and Behavior	Volume 109, March 2019	goat	n/a	n/a	n/a	neither	study excluded; all focal animals male
Behavioral physiology	7	Phys&Behav	Volume 198, 1 January 2019	human	c2	b3	c1.1	both
Behavioral physiology	8	Behavioral Neuroscience	Vol 133(1), Feb, 2019	rhesus	c1	b1	b	sex
Behavioral physiology	9	Hormones and Behavior	Volume 108, February 2019	blue monkey	c1	b1	b	sex
Behavioral physiology	10	Behavioral Neuroscience	Vol 133(1), Feb, 2019	rat	c1	c1.1	a	sex
Behavioral physiology	11	J. Comp Psychol	2019, Volume 133, Issue 2 (May)	chimpanzee	b	b2.1	c1.2	sex
Behavioral physiology	12	Hormones and Behavior	Volume 108, February 2019	human	a*	a1	b	both	*Q1: sex was a covariate only, didn't test for a difference
Behavioral physiology	13	Hormones and Behavior	Volume 109, March 2019	human	b	b2.1	c2	both
Behavioral physiology	14	J. Comp Psychol	2019, Volume 133, Issue 2 (May)	rat	c2	c3.2	c1.2	sex
Behavioral physiology	15	Behavioral Neuroscience	Vol 133(2), Apr, 2019	hamster	c1	c1.1	a	sex
Behavioral physiology	16	Hormones and Behavior	Volume 107, January 2019	rat	b	c1.2	c1.1	sex
Behavioral physiology	17	Hormones and Behavior	Volume 109, March 2019	human	c1	a2	a	both
Behavioral physiology	18	Hormones and Behavior	Volume 110, April 2019	rat	c1	a2	c3	sex
Behavioral physiology	19	J. Comp Psychol	2019, Volume 133, Issue 2 (May)	cat	b	c2.3	c1.2	sex
Behavioral physiology	20	J. Comp Psychol	2019, Volume 133, Issue 2 (May)	humans (study also had rhesus, all male)	c2	b1	b	gender
Behavioral physiology	21	Phys&Behav	Volume 198, 1 January 2019	human	c2	a2	b	both
Behavioral physiology	22	J. Comp Psychol	2019, Volume 133, Issue 1 (Feb)	chimpanzee	a	a1	c2	sex
Endocrinology	1	Endocrinology	Volume 160, Issue 1, January 2019	mouse	c2	c1.1	a	sex
Endocrinology	2	J. Neuroendo	Volume 31, Issue 4, April 2019	human	b	b2.1	b	sex
Endocrinology	3	J. Neuroendo	Volume 31, Issue 6, June 2019	mouse	c1	b2.2	b	sex
Endocrinology	4	Eur. J. Endocrinology	Volume 180, Issue 3	human	c2	a2	c3	gender
Endocrinology	5	AJP Endo Metab	Volume 316, Issue 2, February 2019	mouse	c1	a2	b	sex
Endocrinology	6	Eur. J. Endocrinology	Volume 180, Issue 2	human	b	a2	b	both
Endocrinology	7	Endocrinology	Volume 160, Issue 2, February 2019	mouse	c2	c1.2	c1.1	sex
Endocrinology	8	Eur. J. Endocrinology	Volume 180, Issue 1	human	b	a2	b	sex
Endocrinology	9	AJP Endo Metab	Volume 316, Issue 1, January 2019	mouse	c2	c1.1	a	neither
Endocrinology	10	J. Neuroendo	Volume 31, Issue 4, April 2019	hamster	c1	c1.1	a	sex
Endocrinology	11	J. Neuroendo	Volume 31, Issue 1, January 2019	mouse	c2	c1.1	a	sex
Endocrinology	12	Eur. J. Endocrinology	Volume 180, Issue 3	human	c2	c2.2	b	both
Endocrinology	13	AJP Endo Metab	Volume 316, Issue 2, February 2019	human	b	c2.3*	c2	gender	*Q2: method of comparing sexes not described
Endocrinology	14	Eur. J. Endocrinology	Volume 180, Issue 5	human	a	a1	c2	both
Endocrinology	15	Eur. J. Endocrinology	Volume 180, Issue 2	human	c2	c1.1	a	sex
Endocrinology	16	Eur. J. Endocrinology	Volume 180, Issue 1	human	b	a2	b	sex
Endocrinology	17	Endocrinology	Volume 160, Issue 2, February 2019	mouse	c2	c1.1	a	sex
Endocrinology	18	AJP Endo Metab	Volume 316, Issue 2, February 2019	mouse	a	c1.3	c2	neither
Endocrinology	19	Endocrinology	Volume 160, Issue 2, February 2019	mouse	c1	c2.1	a*	sex	*Q3 Tested for main effects of sex but did not report results
Endocrinology	20	J. Neuroendo	Volume 31, Issue 6, June 2019	rat	c1	b1	b	sex
Endocrinology	21	J. Neuroendo	Volume 31, Issue 2, February 2019	human	c1	b1	b	both
Endocrinology	22	J. Neuroendo	Volume 31, Issue 6, June 2019	mouse	c1	c1.1	a	sex
Endocrinology	23	J. Neuroendo	Volume 31, Issue 4, April 2019	human	c2	b1	b	both
Endocrinology	24	Endocrinology	Volume 160, Issue 1, January 2019	mouse	c2	c1.1	a	neither
Endocrinology	25	Eur. J. Endocrinology	Volume 180, Issue 4	human	b	a2	c1.2	both
Endocrinology	26	Eur. J. Endocrinology	Volume 180, Issue 2	human	c2	c1.1	b	both
Endocrinology	27	AJP Endo Metab	Volume 316, Issue 2, February 2019	mouse	c1	c2.1	c2	sex
General Biology	1	Proc. Roy Soc. B	17 April 2019, Volume 286, Issue 1901	human	c2	b1	a	both
General Biology	2	Proc. Roy Soc. B	6 February 2019, Volume 286, Issue 1896	gorilla	b	a2*	a	sex	*Q2: method of comparing sexes not described
General Biology	3	Proc. Roy Soc. B	20 March 2019, Volume 286, Issue 1899	red deer	c1	c1.1	a	sex
General Biology	4	Proc. Roy Soc. B	20 March 2019, Volume 286, Issue 1899	human	a	a1	a*	sex	Q3: study on male-female pairs
General Biology	5	Nature	Volume 565 Issue 7737, 3 January 2019	mouse, human	b	b2.1	c2	gender*	Q4: neither for mouse; gender for human
General Biology	6	Proc. Roy Soc. B	6 February 2019, Volume 286, Issue 1896	ungulates (4 spp)	n/a	n/a	n/a	sex	study excluded; measured maternal longevity
General Biology	7	Nature	Volume 565 Issue 7737, 3 January 2019	mouse	b	c1.2	c1.1	neither
General Biology	8	PLOS Biology	March 1, 2019https://doi.org/10.1371/journal.pbio.3000161	mouse	a	a1	a	neither
General Biology	9	PLOS Biology	March 28, 2019https://doi.org/10.1371/journal.pbio.2006859	mouse	b	c1.2	a	sex
General Biology	10	Proc. Roy Soc. B	3 January 2019, Volume 286, Issue 1894	three-toed sloths	b	c3.2	b	sex
Immunology	1	Vaccine	Volume 37, Issue 1 Pages 1-210 (3 January 2019)	human	c2	c2.2	c1.1	neither
Immunology	2	J. Immunol	January 1, 2019 : Vol. 202, Issue 1: 1-308	human	b	a2	b	gender
Immunology	3	Infection and Immunity	February 2019; volume 87,issue 2	mouse, rat, human cells	c1	c1.1	a	both*	*Q4: "gender" used for rats
Immunology	4	Infection and Immunity	January 2019; volume 87,issue 1	human	c1	b1*	b	both	*Q2 Study not powered to test for interaction; alternative method employed to compare effects
Immunology	5	J. Immunol	January 15, 2019 : Vol. 202, Issue 2: 325-624	human	a	a1	c2	both
Immunology	6	Vaccine	Volume 37, Issue 1 Pages 1-210 (3 January 2019)	human	a*	a1	b	both	*Q1: sex was a covariate only, didn't test for a difference
Immunology	7	Vaccine	Volume 37, Issue 1 Pages 1-210 (3 January 2019)	human	b	a2	c1.2	gender
Immunology	8	Vaccine	Volume 37, Issue 1 Pages 1-210 (3 January 2019)	human	b	a2	c2	sex
Immunology	9	Vaccine	Volume 37, Issue 1 Pages 1-210 (3 January 2019)	human	c2	a2	b	gender
Immunology	10	Vaccine	Volume 37, Issue 1 Pages 1-210 (3 January 2019)	human	a	a1	c1.2	gender
Neuroscience	1	Nature Neurosci.	February 2019; Volume 22, Issue 3	human	a*	a1	b*	gender	*Q1, Q3: included sex as a covariate but did not report a p value for sex
Neuroscience	2	Neuroscience	January 1, 2019; Volume 396	mouse	c2	b2.1*	c3	both*	*Q2: did not report interactions; Q4: "gender" used for mice
Neuroscience	3	Neuroscience	January 1, 2019; Volume 396	human	c2	a2	c3	gender
Neuroscience	4	Nature Neurosci.	February 2019; Volume 22, Issue 3	human	a	a1	b	sex
Neuroscience	5	J. Neurosci	January 09, 2019; Volume 39,Issue 2	human	a	a1	b	sex	*Q1: sex was a covariate only, didn't test for a difference
Neuroscience	6	Nature Neurosci.	February 2019; Volume 22, Issue 3	mouse	a	a1	c2	sex
Neuroscience	7	J. Comp. Neurol	February 1, 2019; Volume 527,Issue2	mouse	c1	c2.1	c2	sex
Neuroscience	8	J. Neurosci	January 09, 2019; Volume 39,Issue 2	human	a	a1	c2	gender
Neuroscience	9	Nature Neurosci.	January 2019; Volume 22, Issue 1	human	a	a1	b	both
Pharmacology	1	J Pharm Exp Ther	January 01, 2019 : Vol. 368, Issue 1: 1-145	mouse	c2	c1.1	c2	sex
Pharmacology	2	Neuropsychopharm	Volume 44 Issue 2, January 2019	mouse	c1	c1.1	b	sex
Pharmacology	3	J Psychopharm	Volume 33 Issue 1, January 2019	mouse	b	b2.1	c1.2	sex
Pharmacology	4	J Psychopharm	Volume 33 Issue 3, March 2019	human	c2	a2	b	sex
Pharmacology	5	J Pharm Exp Ther	February 01, 2019 : Vol. 368, Issue 2: 146-325	rat	c2	c2.1	a	sex
Pharmacology	6	Neuropsychopharm	Volume 44 Issue 2, January 2019	human	a*	a1	b	sex	*Q1: sex was a covariate only, didn't test for a difference
Pharmacology	7	Neuropsychopharm	Volume 44 Issue 2, January 2019	mouse	c1	c1.1	a	sex
Pharmacology	8	Neuropsychopharm	Volume 44 Issue 2, January 2019	mouse	a	a1	c1.2	sex
Pharmacology	9	Neuropsychopharm	Volume 44 Issue 2, January 2019	human	c2	c1.1	b	sex
Pharmacology	10	J Pharm Exp Ther	January 01, 2019 : Vol. 368, Issue 1: 1-145	mouse	b	c2.3*	c1.1	both*	*Q2: method of comparing sexes not described; Q4: "gender" used for mice
Pharmacology	11	Neuropsychopharm	Volume 44 Issue 2, January 2019	mouse	b	c2.3*	c1.1	sex	*Q2: method of comparing sexes not described
Physiology	1	AJP Gastro Liver	Volume 316 Issue 1	rat	c1	c1.1	a	sex
Physiology	2	AJP Gastro Liver	Volume 316 Issue 1	mouse	a	a1	c2	sex
Physiology	3	J. Physiol Lond	Volume 597, Issue 2	mouse	a	a1	c2	gender*	*Q4: "gender" used for mice
Physiology	4	AJP Gastro Liver	Volume 316 Issue 1	human	a*	a1	b	sex	*Q1: sex was a covariate only, didn't test for a difference
Physiology	5	AJP Heart and Circ	Volume 316 Issue 2	mouse	c2	c1.1*	a	sex	*Q2 Authors emphasize that more testing should be done to show a sex-specific effect
Physiology	6	AJP Heart and Circ	Volume 316 Issue 2	rat	c1	c1.1	a	sex
Physiology	7	AJP Renal	Volume 316, Issue 1	human	b	a2	b	sex
Physiology	8	AJP Renal	Volume 316, Issue 1	human	c1	a2	c2	both
Physiology	9	AJP Renal	Volume 316Issue 2	mouse	c2	b3	b	sex
Physiology	10	AJP Heart and Circ	Volume 316 Issue 1	rat	c1	b3	b	sex
Physiology	11	AJP Gastro Liver	Volume 316 Issue 1	human	c2	c2.2	c3	sex
Physiology	12	AJP Renal	Volume 316Issue 2	rat	c1	b3	b	sex
Reproduction	1	Reproduction	Volume 157 (2019): Issue 4 (Apr 2019)	pig	c1	c2.2	c2	sex
Reproduction	2	Biology of Reproduction	Volume 100, Issue 1, January 2019	pig	c1	c2.1	c2	sex
Reproduction	3	Reproduction	Volume 157 (2019): Issue 1 (Jan 2019)	tammar wallaby	c1	c2.1	a	sex
Reproduction	4	Biology of Reproduction	Volume 100, Issue 3, March 2019	pig	c1	c2.1	b	both*	*Q4: "gender" used for pigs
Reproduction	5	Biology of Reproduction	Volume 100, Issue 1, January 2019	mouse	c1	c1.1	a	sex
Reproduction	6	Biology of Reproduction	Volume 100, Issue 3, March 2019	human	c1	a2	b	both
Reproduction	7	Biology of Reproduction	Volume 100, Issue 1, January 2019	rat	c1	b3	a	both*	*Q4: "gender" used for rats
Reproduction	8	Biology of Reproduction	Volume 100, Issue 1, January 2019	guinea pig	c1	c1.1	c2	sex
Reproduction	9	Reproduction	Volume 158 (2019): Issue 2 (Aug 2019)	mouse	a	a1	a	sex

### Sheet: Table S3
Garcia-Sifuentes & Maney (2021). Reporting and Misreporting of Sex Differences in the Biological Sciences
Table S3A. Numbers of articles coded into each category. Column A shows the total number of articles; columns D-L show them broken down by discipline.
No. papers	Code	Explanation of code	Behavior	Behav Phys.	Endocrinology	Gen Bio	Immuno	Neuro	Pharm	Phys	Reprod
147		Total number of papers with data reported for both sexes	40	20	27	9	10	9	11	12	9
30	1-a	sexes not compared	8	3	2	2	3	6	2	3	1
34	1-b	sexes compared; no sex differences found	12	4	6	5	3	0	3	1	0
41	1-c1	sex difference is a major finding (mentioned in title/abstract)	7	7	8	1	2	1	2	5	8
42	1-c2	sex difference is not major finding (not mentioned in title/abstract; is elsewhere in paper)	13	6	11	1	2	2	4	3	0
29	2-a1	study does not have a factorial design; no sex comparisons	8	3	1	2	3	6	2	3	1
27	2-a2	study does not have a factorial design; comparisons of means across sex	7	4	6	1	4	1	1	2	1
15	2-b1	tested for interaction, noted sex difference	5	5	3	1	1	0	0	0	0
10	2-b2.1	tested for interaction, noted no sex difference	4	2	1	1	0	1	1	0	0
1	2-b2.2	tested for interaction, was not significant, claimed sex difference	0	0	1	0	0	0	0	0	0
5	2-b3	ANOVA done but no p values for interactions reported; sex-specific effect reported	0	1	0	0	0	0	0	3	1
24	2-c1.1	did not test for interaction; did not compare across sex; claimed sex-specific effect	2	2	9	1	1	0	4	3	2
5	2-c1.2	did not test for interaction; did not compare across sex; cleaimed sexes responded the same	1	1	1	2	0	0	0	0	0
1	2-c1.3	did not test for interaction; no sex difference tested for or claimed; no claim of non-difference	0	0	1	0	0	0	0	0	0
7	2-c2.1	compared sex within treatment; claimed sex-specific effect	0	0	2	0	0	1	1	0	3
5	2-c2.2	compared sex within treatment; reported effect within treatment	1	0	1	0	1	0	0	1	1
6	2-c2.3	compared sex within treatment; reported sameness (no effect within either treatment)	2	1	1	0	0	0	2	0	0
4	2-c3.1	tested for main effect only; sex difference reported	4	0	0	0	0	0	0	0	0
8	2-c3.2	tested for main effects only; sameness reported	6	1	0	1	0	0	0	0	0
34	3-a	analyzed sexes separately throughout	6	3	9	6	1	0	2	3	4
60	3-b	included sex as a fixed factor or covariate for at least some analyses, but did not pool	20	9	11	1	4	4	4	5	2
8	3-c1.1	pooled after finding no difference, no p value given	1	2	1	1	1	0	2	0	0
11	3-c1.2	pooled after finding no difference, gave p value	3	3	1	0	2	0	2	0	0
27	3-c2	pooled but did not test for a difference	8	2	4	1	2	3	1	3	3
7	3-c3	pooled after finding a significant difference	2	1	1	0	0	2	0	1	0
101	sex	used "sex" only	37	13	15	5	1	4	10	10	6
13	gender	used "gender" only	0	2	2	1	4	3	0	1	0
27	both	used both terms	3	5	7	1	4	2	1	1	3
6	neither	used neither term	0	0	3	2	1	0	0	0	0
8		used "gender" for non-human animals	2	0	0	0	1	1	1	1	2
Table S3B. Detailed results, showing calculations, for each of the four questions. The top part of the table (dark color) shows numbers of articles falling into a particular category defined by the formula in the "formula" column. The lower part of the table (light color) shows percentages. Some of the values below were used to make the graphs in the main text.
NUMBER of articles
Q1	formula (see codes above)
117	1b+1c1+1c2	number of papers in which the sexes were compared or claimed to be compared	32	17	25	7	7	3	9	9	8
83	1c1+1c2	number of papers reporting a sex difference	20	13	19	2	4	3	6	8	8
Q2
91	2b + 2c	number of papers with a factorial design with sex as a factor	25	13	20	6	3	2	8	7	7
26	2b1+2b2	number that tested for and reported results of at least some interactions with sex	9	7	5	2	1	1	1	0	0
67	2b+2c1.1+2c1.2+2c2.1	number that made statements about sex-specific effects, either positive or negative	12	11	17	5	2	2	6	6	6
52	2b1+2b2.2+2b3+2c1.1+2c2.1	number claiming a sex-specific effect	7	8	15	2	2	1	5	6	6
15	2b2.1+2c1.2	number claiming similar responses in the sexes	5	3	2	3	0	1	1	0	0
Q3
53	3c	number of papers that pooled at least for some analyses	14	8	7	2	5	5	5	4	3
FRACTION of articles
Q1
0.795918	=A38/A4	fraction of papers in which the sexes were compared or claimed to be compared	0.8	0.85	0.925926	0.777778	0.7	0.333333	0.818182	0.75	0.888889
0.564626	=(A7+A8)/A4	fraction of all papers reporting a sex difference	0.5	0.65	0.703704	0.222222	0.4	0.333333	0.545455	0.666667	0.888889
0.278912	=A7/A4	fraction reporting a sex difference as major	0.175	0.35	0.296296	0.111111	0.2	0.111111	0.181818	0.416667	0.888889
0.285714	=A8/A4	fraction reporting a sex difference as minor	0.325	0.3	0.407407	0.111111	0.2	0.222222	0.363636	0.25	0
0.709402	=(A7+A8)/SUM(A6:A8)	of the papers that compared, fraction reporting a difference	0.625	0.764706	0.76	0.285714	0.571429	1	0.666667	0.888889	1
0.231293	=A6/A4	of all papers, fraction with no sex difference stated or implied	0.3	0.2	0.222222	0.555556	0.3	0	0.272727	0.0833333	0
0.289157	=(A15)/(A7+A8)	of the papers reporting sex difference, fraction in which sexes were never compared	0.1	0.153846	0.473684	0.5	0.25	0	0.666667	0.375	0.25
Q2
0.619048	=(SUM(A$11:A$22))/A$4	fraction of papers with a factorial design with sex as a factor	0.625	0.65	0.740741	0.666667	0.3	0.222222	0.727273	0.583333	0.777778
0.285714	=(SUM(A$11:A$13))/(SUM(A$11:A$22))	of the papers with a factorial design, fraction that tested for and reported results of at least some interactions with sex	0.36	0.538462	0.25	0.333333	0.333333	0.5	0.125	0	0
0.571429	=(A11+A13+A14+A15+A18)/SUM(A11:A22)	of the papers with a factorial design, fraction that reported a sex-specific effect	0.28	0.615385	0.75	0.333333	0.666667	0.5	0.625	0.857143	0.857143
0.353741	=A44/A4	fraction of all papers reporting a sex-specific effect	0.175	0.4	0.555556	0.222222	0.2	0.111111	0.454545	0.5	0.666667
0.288462	=A11/A44	of the papers claiming a sex-specific effect, fraction that reported a significant interaction	0.714286	0.625	0.2	0.5	0.5	0	0	0	0
0.134615	=A18/A44	of the papers claiming a sex-specific effect, fraction that tested for sex differences only within treatments	0	0	0.133333	0	0	1	0.2	0	0.5
0.711538	=(A13+A14+A15+A18)/A44	of the papers claiming a sex-specific effect, fraction not reporting a significant interaction	0.285714	0.375	0.8	0.5	0.5	1	1	1	1
0.878049	=(A14+A15+A18)/(A14+A15+A16+A18)	of the papers reporting either presence or absence of sex-specific effects without testing for such, percent that reported a sex-specific effect	0.666667	0.75	0.916667	0.333333	1	1	1	1	1
0.666667	=A12/A45	of the papers claiming similar responses in males and females (lack of sex-specific effect), proportion that tested for one	0.8	0.666667	0.5	0.333333		1	1
0.615385	=(A11+A13)/A42	of the papers testing for an interaction, percentage that claimed a sex-specific effect
Q3
0.231293	=A$23/A$4	fraction of papers that kept the sexes separate throughout all analyses	0.15	0.15	0.333333	0.666667	0.1	0	0.181818	0.25	0.444444
0.408163	=A$24/A$4	fraction of papers that included sex as a fixed factor or covariate in the model and did not pool	0.5	0.45	0.407407	0.111111	0.4	0.444444	0.363636	0.416667	0.222222
0.360544	=(SUM(A$25:A$28))/A$4	fraction of papers that pooled at least for some analyses	0.35	0.4	0.259259	0.222222	0.5	0.555556	0.454545	0.333333	0.333333
0.509434	=A$27/A$47	of the papers that pooled, fraction that did not test for a difference before doing so	0.571429	0.25	0.571429	0.5	0.4	0.6	0.2	0.75	1
0.358491	=(A$26+A$25)/A47	of the papers that pooled, fraction that pooled after finding no significant difference	0.285714	0.625	0.285714	0.5	0.6	0	0.8	0	0
0.132075	=A$28/A$47	of the papers that tested for a difference before pooling, fraction that pooled anyway after finding a significant difference	0.142857	0.125	0.142857	0	0	0.4	0	0.25	0
sex/gender
0.687075	=A29/A4	fraction of articles using sex exclusively	0.925	0.65	0.555556	0.555556	0.1	0.444444	0.909091	0.833333	0.666667
0.0884354	=A30/A4	fraction of articles using gender exclusively	0	0.1	0.0740741	0.111111	0.4	0.333333	0	0.0833333	0
0.183673	=A31/A4	using both	0.075	0.25	0.259259	0.111111	0.4	0.222222	0.0909091	0.0833333	0.333333
0.0408163	=A32/A4	using neither	0	0	0.111111	0.222222	0.1	0	0	0	0
0.2	=A33/(A30+A31)	of the articles using "gender", fraction using it for non-humans	0.666667	0	0	0	0.125	0.2	1	0.5	0.666667
